# An aphid host-responsive RNA transcript that migrates systemically in plants promotes aphid reproduction

**DOI:** 10.1101/813964

**Authors:** Yazhou Chen, Archana Singh, Gemy G. Kaithakottill, Thomas C. Mathers, Matteo Gravino, Sam T. Mugford, Cock van Oosterhout, David Swarbreck, Saskia A. Hogenhout

## Abstract

Aphids are sap-feeding insects that colonize a broad range of plant species and often cause feeding damage and transmit plant pathogens, including bacteria, viruses and viroids. These insects feed from the plant vascular tissue, predominantly the phloem. However, it remains largely unknown how aphids, and other sap-feeding insects, establish intimate long-term interactions with plants. To identify aphid virulence factors, we took advantage of the ability of the green peach aphid *Myzus persicae* to colonize divergent plant species. We found that a *M. persicae* clone of near-identical females establishes stable colonies on nine plant species of five representative plant eudicot and monocot families that span the angiosperm phylogeny. Members of the novel aphid *Ya* family are differentially expressed in aphids on the nine plant species, are co-regulated and organized as tandem repeats in aphid genomes. Interestingly, aphids translocate *Ya* transcripts into plants and some transcripts migrate systemically within several plant species. RNAi-mediated knock down of *Ya* genes reduces *M. persicae* fecundity and *M. persicae* produces more progeny on transgenic plants that heterologously produce one of the systemically migrating *Ya* transcripts as a long non-coding (lnc)RNA. Taken together, our work led to the discovery of a new host-responsive aphid gene family that operate as virulence factors. Transcripts of this family translocate into plants, including a lncRNA that migrates systemically and promotes aphid reproduction.

**Significance Statement:** The green peach aphid *Myzus persicae* causes yield losses of a diverse range of economically important crops primarily as a vector of more than 100 different plant pathogens. We found that a single genotype of *M. persicae* is able to colonize nine plant species, including diverse dicots and maize, indicating that this aphid is truly polyphagous. Members of a new aphid *Ya* family undergoes coordinated expression changes in *M. persicae* depending on the plant species. The aphids translocate *Ya* transcripts into plants during feeding and these RNAs migrate to systemic leaves. Moreover, heterologous *in planta* expression of *M. persicae Ya1* as a long non-coding RNA promotes aphid reproduction. Our findings indicate that cross kingdom deployment of RNA is more common than thought.
