## Supplementary material for "An aphid host-responsive RNA transcript that migrates systemically in plants promotes aphid reproduction": Suppl. Table S6

### Sheet: Sheet1
Table S6. Characteristics of the 30 Ya gene family members upon manual annotation. Gene IDs correspond to version 3 GFF generated after manual correction.
Ya	Gene ID	Transcript sequence	Length (nt)	Presence in the feeding site
Ya1	MYZPE13164_G006_V3.0_000159020	ATCACGCCATCGCCCCTCTCCCCGCCACTTCAAGCTGCAGGCCATCAGTAGTGTATATAAAGGAGTCCGAGATCTCGATTCCGGCATAACACATTTTTTGTGCAAATATATTCTTTGTTTTCTCTTTTAAACCTAAAAAACCAACCAACAAATCAAAAATGGGCGCTGAAAAGGTATCCATGAACATCGTTGTCGTCGGACAAGTCCAATCTGCCAAGGCCATCAAGACCGTCGCCAAGGCCTCCCCAGCCACCAACCAATTGATGAACTGTTAATTCATGTAGTCAATCCATTTCAAACTCAAAAATGCCATAGTCCAAACAATACAATAATATGTAACTCATAATATCAGTATTGCCACCGCAAAATAAATCAGTCACAT	382	+
Ya2	MYZPE13164_G006_V3.0_000159025	ATCACGCCATCGCCCCCCCCCCCTCCCCACTTCCCCACTTATTCAGTCAGCGGGAGTGTATATAAAGGCGTGCGTGATCTCGGTTAAAGCATAACACATTTTTTGTGCAGATCTATTCTTTGTTTTCACTTTAATCCTCAAAAAACAACCAAAAACCAAAAATGGGCGCTGAAAAAGTAACCATGAACATCGTCGTCGTAGGACAAGTCCAATCTGCCAAGGCCATCAAGACCGTCGCCAAGGCCTCCCCAGCCACCAACCAATTGATGAACTGTTAAATCATGTAATCCATACATTGCAAAACCCAAAAATGCCATAGCCCAAACAGTATAATAATATGTAATTCATATTATATTGACACCGCAAAATAAATCAGTAATTT	382	+
Ya3	MYZPE13164_G006_V3.0_000159040	ATCACGCCACGCTGCCGCCGCCGCCCCACTTAACACTTGTTGATGGAAGTGTATATAAAGGCGTCCGAGATCTTGATTCCGGCATAACACATCTTTTTGTGATCTATTCTTTGTTTTCACTTTAATCCTCAAAAACCAACCAAAAACCAAAAATGGGCGCTGAAAAAGTAACCATGAACATCGTTGTCGTTGGACAAGTCCAATCTGCCAAGGCCATCAAATCGGTCGCCAAAGCCACCCCAGCCACCAGCCAATTGATGAACTGCTAATTTATGTAGTCCATACATTCCAAAACTCAAAAATGCCATAGTCCAAACAATACAATAATATGTAACTCATAATATCAGTATTGCCATCGCAAAATAAATCAGTCATTT	377	+
Ya4	MYZPE13164_G006_V3.0_000159060	ATCACGCCATCCCCACCTTCCCACTTTCAGCCTGCCGACGAGAGCATATATAAGGCGTGCGTGATTTCGATTAAGGCATAACACATCATTTTGTGCAGATAAATTCTTTGTTTTCACTTTAATCCACAAAACCAACCAACAAATCAAAAATGGGCGCAGAAAAGGTATCCATGAACATCGTCGTCGTCGGACAAGTCCAGTCTGCCAAGGCCATCAAATCGGTCGCCAAAGCCACCCCAGCCACCACCCAATTGATGAACTGTTAATTTATGTAGTTCATCCGTCCATCGCAAACTCAAACATGTCATAGCCCAAATAATACAATATATTATTCAAATTGATATTGACAACATGAAATAAAACAGCCTCTTT	372
Ya5	MYZPE13164_G006_V3.0_000159090	ATCACACCACGCCACTGCCCCACTTTAAATCGGTCGGTGGCAGTGTATAAAAGGTTTCCGAGATCTCGATTCCGGCATAACACATCCTTTTGTGACGAACTATTCTTTGTTTTCACTTTAACCCTCAAAAACCAACCACCAAAAACCAAAAATGGGCGCAGAAAAAGTATCCATGAACATCGTCGTCGTCGGACAAGTCCAATCTGCCAAGGCCATCAAATCGGTCGCCAAAGCCACTCCAGCCACCAGCCAATTGATGAACTGTTAATTCATGAAGTCCATACATTGCAAAACTCAAAAATGCCATAGCCCAAACAGTACAATAATATGTAATTCATATTTGTGTTGACACCTAAAAATAAATCAGTTGTTT	373
Ya6	MYZPE13164_G006_V3.0_000159010	ATCACGCCACGTTCGCTCCCACTTTTGTCGATTTTCGCTCACTTATCAGAGCGTATATAAGACGCCGGAGATCTCGATTCCGGCATAACACATCTTTTTGTGCAAATCTATTCTTTGTTTTCCACATTTCTCCTCAAAAACCAACCAAAAACCAAAAATGGGCGCTGAAAAGGTATCCATGAACATCGTTGTCGTCGGACAAGTCCAATCTGCCAAGGCCATCAAGACCGTCGCCAAGGCCACCCCAGCCACCAGCCAATTGATGAACTGTTAATTCATGTAGTCCATCGATCTCAAACTCAAAAATGCCATAGCCCAAACAATACGCAAATTATAATAATATGTAGTAAATAAATGTATATTATAATTAACGTATTGCCACTGCAAAATAAACCACGA…	403	+
Ya7	MYZPE13164_G006_V3.0_000159022	ATCACGCCACCACGCCGCTCCACATTTATCGAAAATCACCGGTGTATAAAATAACGTACCAGTGCTTAGTTTCGGCATAACGCAATTTTCGTGCAAATCTAATCTTCATTTTCACTTTACTCCTCAAAAACCAAACCAAAAACCAAAAATGGGCGCTGAAAAAGTAACCATGAACATCGTCGTCGTCGGACAAGTCCAATCTGCCAAGGCCATCAAATCGGTCGCCAAAGCCACCCCAGCCACCAGCCAATTGATGAACTGTTAATTCATGAAATCCACATCAATCTCAAACTCAAAAATGCCATAGCCCGAACAGTACATAATTTTATAATTTGTTTCTAATTATAATAATGCGTATTGACATTGCAAAATAAATCAGTCGTTT	385
Ya8	MYZPE13164_G006_V3.0_000159030	ATCACGCCACAACGCCATTAAGCGAAAGCCGCCGCTGTATAAAAGGACGTGTTGATGCTTCATTCCGGCATAACGCAATTTTTGTGCAATTACAATCTTCATTTCCACTTTAATCCTCAAAAACCAACCAAAAACCAAAAATGGGCGCTGAAAAAGTAACCATGAACATCGTTGTCGTCGGACAAGTCCAATCTGCCAAGGCCATCAAATCGGTCGCCAAAGCCACCCCAGCCACCAGCCAATTGATGAACTGTTAATTCATGAATTCCACATCAATCTCAAACTCAAAAATGCCATAGCCCAAACAGTACATAATTTTATAATTTGTTTCAAATTTATTATAAAAATGTGTTCTGCCATTACAAAATAAATCAGTCATTT	381	+
Ya9	MYZPE13164_G006_V3.0_000159050	ATCACGCCACCACGCTGCTAAGAGTTTATCGAAAATTCACAGTGTATAAAAGGACAACAGGTGCTTCGTTCTGGCATAACACGATTTTTGTGCAAATCTTATCTTCGATTTCATTCTAATCCTCAAAAACCAAACCAAAAACCAAAAATGGGCGCTGAAAAAGTAACCATGAACATCGTTGTCGTCGGACAAGTCCAATCTGCCAAGGCCATCAAATCGGTCGCCAAAGCCGCCCCAGCCACCAGCCAATTGATGAACTGTTAATTCACAAAGCACACACCAATCTCAAGCTCAAAAATGCCATAGCCCAAACATTACACGATTTTATAATTTTGTACTTAATTATAATAATGTGTGTTGACATTGCAAAATAAATCACTTCCGT	385
Ya10	MYZPE13164_G006_V3.0_000159070	ATCACGCCACCACTCCTCCGTGCTCTACGTCAGGCGAAAGCCACCTGTGTATAAAATGACGTACTGATGCTTCAGTCTAGCATAACGCAATTTTTGTGCAAACATAATCTTTAATTTCACTTTAATCCTCAAAAACCAAACAAAAAACCAAAAATGGGCGCTGAAAAAGTAACCATGAACATCGTTGTCGTCGGACAAGTCCAATCTGCCAAGGCCATCAAATCGGTCGCCAAAGCCACCCCAGCCACCAGCCAATTGATGAACTGTTAATTCAAGACCACATCAAACTCAAACTCAAAAATGCCATAGCCCAAACAGTACTTAATTTTATAATTTATTTCTAATTATAATAATTACATGTATTGACATTGCAAAATAAATCAGTAACTT	390
Ya11	MYZPE13164_G006_V3.0_000182430	ATCACGCCATGGCCGGCGCCCCACTTTTATACGATCGGCGGGAGTGTATATAAAGGTGTCTGAGATCTAGAATCCGGCATAACACATCCTTTTGTGCAGATCTATTCTTTGTTTTCACTTTAATCCTCAAAACCAACCACCAAAAACCAAAAATGGGCGCAGAAAAAGTATCCATGAACATCGTCGTTGTCGGACAAGTCCAATCTGCCAAGGCCATCAAATCGGTCGCCAAAGCCACCCCAGCCACCAGCCAATTGATGAACTGTTAATTATGTAGTCGATACATTGCAAAACTCAAAACTGCCATAGCCCAAACAGTACAATAATATGTAATTCATATCTGTATTGACACTGCAAAATAAATCAGACACTT	373	+
Ya12	MYZPE13164_G006_V3.0_000182447	ATCACGCCATTTACGCCCCCCCCCTTACACTACCTTAGACGGTCTTTTATGTGTGTATAAAAGAACGGCCGTGTGGTCAAATCCGACATAACACATTTTTTGTGCAGCTTTATTCTTTGTTTTCCACATAACTACTCAAAAACCAACCAAAAACCAAAAATGGGCGCTGAAAAGGTATCCATGAACATCGTTGTCGTCGGACAAGTCCAATCTGCCAAGGCCATCAAATCGGTCGCCAAAGCCACCCCAGCCACCAGCCAATTGATGAACTGTTAATTTTGTCAAGTCTCCATAAACCTCAAAATCAAAAATGCCATAGTCCAAAACTTCAAACAGTACATAGTAAAAATGTGTAATCATATATTTATTACGTATTGACATCGCAAAATAAATCTGTCT…	402
Ya13	MYZPE13164_G006_V3.0_000182455	ATCACGCCACCACGCTGCTCTATATCAGGTGAAAATCGGCTGTATAAAAAGACGCACCGATGCTACATTCCAGCATAACGCAATTTTTGTGCAATTACAATCTTCATTTTCACTCTAACCCTCAAAAAACCAACCAAAAACCAAAAATGGGCGCTGAAAAAGTAACCATGAACATCGTCGTCGTCGGACAAGTCCAATCTGCCAAGGCCATCAAATCCGTCGCCAAGGCCGCCCAAGCCACCAGCCAATTGATGAACTGTTAATTCATGAAGTCCACATCAATCTCAAGCTCAAAAATGCCATAGCCCAAACAGTACATTATTTTATAATTTTTTTTAATTATAATAATTACGTGTATTGACATTGCAAAATAAATCAGTCACTT	385
Ya14	MYZPE13164_G006_V3.0_000182460	ATCACACCATACCATGCCATATCACACGATTAATCTTATACGCTTTTAAAAAACGTATATAAACAAACGCTTACCTGCCCAATCGTCATAACACAATTTCGTACAAGTCAATTGTTTGATTTCAAGTTCAATCCACACAAAAACCAACCAAAATCAAAAATGGGCGCAGAAAAAGTATCCATGAACATCGTCGTCGTCGGACAAGTCCAGTCTGCCAAGGCCATCAAGACCGTCACCAAGGCCACACCAGCCACCAGCCAACTCATGAACTGTTAAATCATGTAAACCGTCAATCTCAAACACAAAAATGCCATAACCTAAACAAAATATGTATTTCTAACATTATGCTTTGACACAACCAAATAAATAAGTATATT	377
Ya15	MYZPE13164_G006_V3.0_000182465	ATCACACCATACCATGCCATATCACACGATTAATCTTATACGCTTTTAAAAAACGTATATAAACAAACGCTTACCTGCCCAATCGTCATAACACAATTTCGTACAAGTCAATTGTTTGATTTCAATTTCTATCCCCACAAAAACCAACCAAAATCAAAAATGGGCGCAGAAAAAGTATCCATGAGCATCGTCGTCGTCGGACAAGTCCAGTCTGCCAAGGCCACCAAGACCGTCACCAAGGCCACACCAGCCACCAGCCAACTCATGAACTGTTAAATCATGTAGTCCGTCCATCTCAAACACAAAAATGCCATAACCTAAACAAAATATGTATTTATAGTATTATATTTTGACATAATCAAATAAATCAGTATATT	377
Ya16	MYZPE13164_G006_V3.0_000182420	ATCACGCCACCTTATCGTCCCACTTTCGGCGGCAATCGAGAGTGTATAAAAAGGCGTCTCAGTGCTTGAGTCCAGCATAACACATTTTTGTGCAATTTTATTCATTGTTTTCACTTTGTTCAACAAAAACCAACCAAAAATCAAAAATGGGCGCTGAAAAAGTAACCATGAACATCGTTGTCGTTGGACAAGTCCAATCTGCCAAGGCCATCAAATCGGTCGCCAAAGCCACCCCAGCCACCAGCCAATTGATGAACTGTTAATTCACCATGTCCATTATCTCAAACTCAAACATGCCATAGCCCAAACAGTACATTGTAATATGTGTATTGACATTGCAAAATAAATTGAATATCC	357
Ya17	MYZPE13164_G006_V3.0_000182440	ATCACGCCACTTTGCTTCCCCACTTGCAAGCGGCCGACGACGAGTGCGTAGGTATATAAAGGTGTACGTGTTCACGATTCCGGCATAACACATATTTTTGTGCAGATATATTCTTTGTTTTCACTCAACACTCAAAAACCAACCAACAAATCAAAAATGGGCGCAGAAAAGGTATCCATGAACATCGTTGTCGTCGGACAAGTCCAATCTGCCAAAGCAGTCAAGACCGTCGCCAAGGCCGCCCCAGCCACCAGCCAATTGATGAACTGTTAATTCACGTAGTTCATCCATCACAAACTCAAAAATGCCATAGACCAAACAATACAATATTATGTAAATCTTATTGATTTGACGCCATGAAATAAAACAGCCACATCCGATATTCA	386	+
Ya18	MYZPE13164_G006_V3.0_000182445	ATCACGCCACACCACCTTTCCATTTTCAGCCGCCGGGCGAGTGTATATAAAGGCGTGCGTGATCTTGATTAAGGCATAACACATCTTTTTGTGCAGATATATTCATTGTTTTCACTTTAATCCTCAAAAACCAACCAAAAACCAAAAATGGGCGCTGAAAAAGTATCCATGAACATCGTTGTCGTCGGACAAGTCCAATCTGCCAAGGCCATCAAATCGGTCGCCAAAGCCACCCCAGCCACCAGCCAATTGATGAACTGTTAATTCATGTAATTCATCCATGAGCTCCATCTCAAACTCAAACATGCCATAGCCCAAATAATTCAATAAATGATTCAAATTGATATGTAAACCATGAAATAAAACAGCCTCTTCCGGAATT	382
Ya19	MYZPE13164_G006_V3.0_000182450	ATCACGCCACGCCACCTTCTCACTTTCAGCCGCCTGACGAGTGTATATAAAGGCATGCTTGATCTTGATTAAAACATAACACATCTTTTTGTGCAGATAAATTCTTTGTTTTCACTTTAACCCTCAAAAACCAACCAAAAACCAAAAATGGGCGCAGAAAATGTATCCATGAACATCGTTGTCGTCGGACAAGTCCAATCTGCCAAGGCCATCAAATCTGTCGCCAAAGCCACCCCAGCCACCAGCCAATTGATGAACTGTTAATTCATGTAGTTCATCCATCCATCGCAAACTCAAACATGCCATAGCCAAAATAATACAATACGAGTATATTATTTAGATTGATATTGACACCATGAAATAAAACAGCTTCTT	375
Ya20	MYZPE13164_G006_V3.0_000182457	ATCACGCCACCCAGCCGTCCCACTTTGAATCGGTCGGTGGCAGTGTATATAAAGGTGTCCGAGATCTCGATTCCGGCATAACACATCCTTTTGTGCAGATATATTCTTTGTTTTCACTTTAACCCTCAAAAACCAACCAAAAACCAAAAATGGGCGCTGAAAAAGTATCCATGAACATCGTCGTCGTCGGACAAGTCCAATCTGCCAAGGCCATCAAATCGGTCGCCAAAGCCACTCCAGCCACCAGCCAATTGATGAACTGTTAATTCATGTAGTCAATACATTGCAAAACTCAAAAATGCCATATCCCAAACAGTACAATAATATGTAACTCATATCTGTATTGACACCGCAAAATAAATCAGTCGTTT	371
Ya21	MYZPE13164_G006_V3.0_000130830	ATCACGCCATGCCGCCCGACTCTAATCAGCGGTATAAATAGTAGTCGGATTCCTCGATTCCGGCATAACACATTTTTTGTGCAAGTCTATTCTTTGTCTTTACTCCATTTCACTCCACGAAAACCAACCAAAACCAAAAATGGGCGCAGAAAAGGTATCCATGAACATCGTTGTCGTCGGACAAGTCCAATCTGCCAAGGCCATCAAATCGGTCGCCAAAGCCGCCCCAGCCACCAGCGAATTGATGAGCTGTTAATTCAACATGTAACTCATCCATTGCAAACTCAAAAATGCCATAGCCCAAACAATACATGTATCTAATCAATATCATGATTGACATTACAAAATAAAATATCAACCT	361	+
Ya22	MYZPE13164_G006_V3.0_000130835	ATCACGCCACGTCCGTCCGTCCCATTTCTATCAATCCTCGAGAGATTAGCGTATAAAAGGCCGCTCGGGATCTCGATTTCGGCATAACGCATTTTTTGTGCAATTCTATTCTTTTTCTTCCACTTCGTTTCACTCCACGAAAACCAACCAAAATCCAAAATGGGCGCTGAAAAGGTATCCATGAACATCGTTGTCGTCGGACAAGTCCAATCTGCCAAGGCCATCAAATCGGTCGCCAAAGCCGCCCCAGCCACCAGCCAATCGATGATCTGTTAAATAATGTAGTTCATCCATCACAAACTCAAAAATGCCATAATCCAAACAATATATGTAATTGATATGTTATATGTATTGACATCGCTAAATAAAACAGATCCTT	379
Ya23	MYZPE13164_G006_V3.0_000130840	ATCACGCCACAACTCCCCACTTCTGTCGGCCGCCTCGAATTTATGTATAAAAAGCGTCCGGCTCTTCGATTCTGGCATAACACATTTTTTGTGCAAATCTATTCTTTGTCTTTACTCTATTTCACTCCACGAAAACCAACCAAAACCAAAAATGGGCGCAGAAAAGGTATCCATGAACATCGTTGTCGTCGGACAAGTCCAATCTGCCAAGGCCATCAAATCGGTCGCCAAAGCCGCCCCAGCCACCAGCCAATTGATGAACTGTTAATTCAACATGTAATTCATAAGCAACAAACTCAAAAATGCCATAGCCCAAACATTACACTAACATGTAATTATACTAAAATGTATGTGAATTAATATTATGTACATTGCAAAATAAATCAGTCTTCT	393	+
Ya24	MYZPE13164_G006_V3.0_000028930	ATCACGCCACACGCCACCTTCCCCCTTTCTACTGGCTGACGAAAAAGTATATAAGGCGCCCGAGATCACGATTCCGGCATAACACATTTTTTGTGCAGATCTATTCTTTGTTTTCACTTTATTTCACAAACAAAAACCAACAAATCAAAAATGGGCGCTGAAAAAGTAACCATGAACATCGTCGTCGTCGGACAGGTCCAATCTGCCAAGGCCATCAAATCGGTCGCCAAAGCCACCCCAGCCACCAGCCAATTGATGAACTGTTAATTTATGTAGTCCATCCATCACAAACTCAAAAATGCCATAGCCCGAACAGTACTATTATATTGTAATAATTCATATGAGTATTGACACCGCAAAATAAATCAGATATTT	375
Ya25	MYZPE13164_G006_V3.0_000028950	ATCACACCATGACATGGCATATCACTCGATTAATCTTATACACTTTTAAAAACGTATATAAACAAAAGCTTACGGTCGAATCGTCATAACAATTTCGTACAAGTCAATTGTTTGATTTCAAATTCAATCAACACAAAAACCAACCAAAATCAAAAATGGGCGCAGAAAAAGTATCCATGAACATCGTCGTCATCGGGCAAGTCCAGTCAGCCAAGGCCATCAAGACTGTCGCCAAGGCCACACCAGCCACCAGCCAACTGATGAACTGTTAAATCATGTAATCCATCTATCTCAAACACAAAAATGCCATAACCTAAACAAAATATGTATTTTTAATGTTATGTTTTGACAATACCAAATAAATAAGTATATT	373
Ya26	MYZPE13164_G006_V3.0_000028940	ATCACACCACGCCACCACCCCACTTTAAATCGGTCGGTGGCAGTGTATAAAAGGTTTCCGAGATCTCGATTCCGGCATAACACATCCTTTTGTGCAGAACTATTATTTGTTTTCACTTTAACCCTCAAAAACCAACCACCAAAAACCAAAAATGGGCGCAGAAAAAGTATCCATGAACATCGTCGTCGTCGGACAAGTCCAATCTGCCAAGGCCATCAAATCGGTCGCCAAAGCCTCTCCAGCCACCAGCCAATTGATGAACTGTTAATTCATGTAGTCCATACATTGCAAAACTCAAAAATGCCATAGCCTAAGCAATACAATAATATGTCATTAATATGAGTATTGACACCGCAAAATAAACCAGTCATTT	373
Ya27	MYZPE13164_G006_V3.0_000080340	ATCACGCCATCATCCCCACTTATTCATTCAGCGGGAGTGTATATAAAGTCGTCCGAGATCTCAATTCTGGCATAACACATTTTTTTGTACAGATCTATTCATTGTTTTCACTTTAAACCTCAAAAACCCACCAAAAACCAAAATGGGCGCAGAAAAGGTATCCATGAACATCGTTGTCGTCGGACAAGTCAAATCTGCCAAGGCCGTCAAGACCGTCTCCAAGGCCACACCAGCCACCAACCAACTGATGAACTGTTAAATCATGTAGTCTACATACATTGGAAAACTCAAAAATGCCATAGCCCAAATAGTACAATAATATGTAATTCATTTCAATATTTACAACACAAAATAAATCAATAATTT	366
Ya28	MYZPE13164_G006_V3.0_000080330	ATCACGCCACCACGCCGCTCGACATTGAGCGAAAATCGTCAGTGTATAAAATAACGTACTGGTGTATCGTTCCGGCATAACACAATTTTCGTGCAAATCTAATAATTATTTTCACTTTACTCCTTAAACACCAACCAAAAACCAAAAATGGGCGCTGAAAAAGTAACCATGAACATCGTCGTCGTAGGACAAGTCCAATCTGCTAAGGCCATCAAATCGGTCGCCAAAGCCACTCCAGCAACCAGCCAATTAATGAACTGTTAAATCATGAAGTTCACATCAACCTCTAACTCAAAAATGCAATAGCCCAAACAGTTCATAATTTTATAATTTTTTCCTTATTATAATAATGTGTATTGACATTTCAAAATAAATCAGTCGCTT	384
Ya29	MYZPE13164_G006_V3.0_000080350	ATCACGCCACAACGCTAGCGAAAGCCGCCACTGTATAAAAGGACGTACCGATGCTTCATTCCGACATAACGCAATTTTTGTGCAAATATAATCTTCAATTTCACTCTAATCCTCAAAAACAAACCAAAAAACCAAAAATGGGCGCTGAAAAAGTAACCATGAACATCGTTGTCGTCGGACAAGTCCAATCTGCCAAGGCCATCAAATCGGTCGCCAAAGCCACCCCAGCCACCAGCCAATTGATGAACTGTTAATTCAGGAAGTCCACATCAACCTCAAACTCAAAAATGCCATAGCCCAAACAGTACATAATTTTATAATTTGTTTATAATTTTAAAAATGTGTATTGATATTACAAAATAAACCAGTCACTT	374
Ya30	MYZPE13164_G006_V3.0_000081750	ATCACACCACGCCACTGCCCCACTTTAAATCGGTCGGTGGCAGTGTATATAAAGGTTTCCAAGATCTCGATTCCGGCATAACATATCCTTTTGTGCAGAACTATTATTTGTTTCCACTTTAATCCTCAAAAACCAACCACCAAAAACCAAAAATGGGCGCAGAAAAAGTATCCATGAATATCGTCGTCGTCGGACAAGTCCAATCTGCCAAGGCCATCAAATCGGTCGCCAAAGCCACCCCAGCAACCAGCCAATTGATGAACTGTTAATTCATGAAGTCCATACATTGCAAAACTCAAAAATGCCATAGCCCAAACAGTACAATAATATGTAATTCATATTTGTGTTGACACCTAAAAATAAATCAGT	369
