## Supplementary material for "An aphid host-responsive RNA transcript that migrates systemically in plants promotes aphid reproduction": Suppl. Table S7

### Sheet: Sheet1
Table S7. Primers used in this study
Primers for qRT-PCR for RNAi	Sequence (5'> 3')
Ya1 F	ATCAAGACCGTCGCCAAG
Ya1 R	TTGCGGTGGCAATACTGATA
Primers for qRT-PCR for detection in plants	Sequence (5'> 3')
Ya1 primer1	ATCACGCCATCGCCCCTCTC
Ya1 primer2	AAGCTGCAGGCCATCAGT
Ya1 primer3	AGTAGTGTATATAAAGGAGTCC
Ya1 primer4	GTTTTCTCTTTTAAACCT
Ya1 primer5	CCATGAACATCGTTGTCGTC
Ya1 primer6	CCATGAACATCGTTGTCGTC
Ya1 primer7	GTACATCGGATGTGACTGATT
Ya1 primer8	GCGGTGGCAATACTGATATTAT
Ya1 primer9	CATCAATTGGTTGGTGGCT
Ya1 primer1	AAGCTGCAGGCCATCAGT
Ya1 primer3	CCATGAACATCGTTGTCGTC
Ya1 primer2	CATCAATTGGTTGGTGGCT
Ya1 Forward	CCATGAACATCGTTGTCGTC
Ya1 Reverse	GCGGTGGCAATACTGATATTAT
Ya2 Forward	ACAAGTCCAATCTGCCAAGG
Ya2 Reverse	TGCGGTGTCAATATAATATG
Ya3F Forward	CTTGATTCCGGCATAACACATC
Ya3 Reverse	AAATGACTGATTTATTTTGC
Ya6 Forward	CATAACACATCTTTTTGTG
Ya6 Reverse	AAAATCGTGGTTTATTTTGC
Ya8 Forward	CCATGAACATCGTTGTCGTC
Ya8 Reverse	AAATGACTGATTTATTTTGT
Ya11 Forward	CCACCAAAAACCAAAAATGG
Ya11 Reverse	AAGTGTCTGATTTATTTTGC
Ya17 Forward	GGCATAACACATATTTTTGT
Ya17 Reverse	TGAATATCGGATGTGGCTGTT
Ya23 Forward	CTTCTGTCGGCCGCCTCGAATT
Ya23 Reverse	AGAAGACTGATTTATTTTGCAA
Primers for cloning	Sequence (5'> 3'), underlined nucleotides are restriction enzyme cutting sequences
Ya1_F (273 nt)	TTTCTCTTTTAAACCTAAAAAA
Ya1_R (273 nt)	GTACATCGGATGTGACTGATT
attB1_Ya1	acaagtttgtacaaaaaagcaggctagtTTTCTCTTTTAAACCTAAAAAA
attB2_Ya1	accactttgtacaagaaagctgggt GTACATCGGATGTGACTGATT
Ya1_BamHI	cgggggactctagaggatccagtTTTCTCTTTTAAACCTAA
Ya1_SacI	aaattcgagctcGTACATCGGATGTGACTGATTT
MutateF	cgggggactctagaggatccagtTTTCTCTTTTAAACCTAA
ATG41_F	TTTAAACCTAAAAAACCAACCAACAAATCAAAATAGGGCGCTGAAAAGGTAT
ATG41_R	ATACCTTTTCAGCGCCCTATTTTGATTTGTTGGTTGGTTTTTTAGGTTTAAA
ATG62_F	GGCGCTGAAAAGGTATCCTAGAACATCGTTGTCGTCGG
ATG62_R	CCGACGACAACGATGTTCTAGGATACCTTTTCAGCGCC
ATG146_F	CCCCAGCCACCAACCAATTGTAGAACTGTTAATTCATGTAGT
ATG146_R	ACTACATGAATTAACAGTTCTACAATTGGTTGGTGGCTGGGG
MutateR	aaattcgagctcGTACATCGGATGTGACTGATTT
Generation of probes for northern blot hybridizations	Sequence (5'> 3')
Probe of AtU6	CTCGATTTATGCGTGTCATCCTTGC
RNA Adapter	Sequence (5'> 3')
Ya1 Forward primer	GGACAAGTCCAATCTGC
3' RNA Adapter (5' Phosphorylation and 3' Inverted dT)	P-UCGUAUGCCGUCUUCUGCUUGUidT
oligo sequence complementary to 3'RNA adapter	CAAGCAGAAGACGGCATACGA
